# Detecting the genetic variants associated with key culinary traits in *Dioscorea alata*

**DOI:** 10.1101/2023.10.18.562904

**Authors:** Komivi Dossa, Mahugnon Ezékiel Houngbo, Mathieu Lechaudel, Erick Malédon, Yedomon Ange Bovys Zoclanclounon, Jean-Luc Irep, Mian Faisal Nasir, Hâna Chair, Denis Cornet

## Abstract

Quality attributes play a pivotal role in determining consumers’ acceptability and market value of food crops. *Dioscorea alata* is a major yam species for food security in tropical areas, but our understanding of the genetic factors underlying tuber culinary traits is limited. This study aimed at elucidating the genetic basis of key culinary attributes, including dry matter content, cooking time, boiled yam hardness, and moldability, through genome-wide association studies (GWAS). Phenotypic assessments revealed notable variations among the *D. alata* genotypes across two locations as well as significant correlations among the quality traits. The GWAS identified 25 significant associations distributed across 14 chromosomes. Allele segregation analysis of the identified loci highlighted favorable alleles associated with desired traits, such as reduced cooking time, increased dry matter content, enhanced hardness, and good moldability. Within the set of 42 putative candidate genes, we identified specific genes differentially expressed in tubers of distinct genotypes with contrasting quality attributes. Furthermore, we conducted a comparative analysis with previously reported quantitative trait loci for dry matter content and showed that multiple genomic regions govern this trait in *D. alata*. Our study offers valuable insights into the links between these key culinary traits and the underlying genetic basis in *D. alata*. These findings have practical implications for breeding programs aimed at enhancing the quality attributes of greater yam.
