## Supplementary material for "Detecting the genetic variants associated with key culinary traits in *Dioscorea alata*": Table S1

### Sheet: Table S1
Table S1. Phenotypic charaterization of 52 genotypes of Dioscorea alata
Genotypes	DM_roujol	Cooking_time_roujol	Modability_roujol	DM_godet	Cooking_time_godet	Modability_godet	Hardness
Roujol53	31.61	16	5	30.02	16.5	7.5	21.62
Roujol49	28.36	30	6	26.54	25	6.67	29.34
CRB417	22.9	13	2	21.4	16	1	35.26
CRB416	27.86	18.67	3	25.37	17	1.33	19.97
G455	20.55	14.33	3.33	27.35	15	4	20.21
CRB401	32.17	19	5	32.74	18	6.33	29.36
CRB402	31.82	18	4.33	30.2	16	4.67	34.31
CRB453	34.26	14.33	4	29.96	17	6	18.73
CRB387	24.55	21	2	26.99	18	2.67	13.52
CRB388	32.84	21.33	5.67	29.21	16.33	5.33	17.56
CRB95	30.02	24	5.33	28.95	16	6	49.44
CRB77	29.72	11	8	33.58	15	9	22.99
CRB390	24.88	20.33	5	22.38	16	4.67
CRB112	30.07	33	7	24.86	33	6	15.68
CRB68	29.94	14.33	7	27.16	14	6.5	17.91
Roujol76	34.99	20	5	27.63	18	7	28.68
Roujol75	26.67	32	5.33	25.84	28	4.67	24.73
Roujol62	27.8	16	5.67	28.53	18	6.67	24.54
CRB41	31.34	13	8	26.53	15	7	38.84
CRB43	31.28	15	6	29.67	17	7	16.7
CRB37	29.63	16	5	25.62	16.33	4.67	12.52
CRB79	27.36	22	4	26.67	18	5.33	12.65
Roujol66	32.74	21	5.67	26.78	18	7	85.73
Roujol71	34.36	19	7	31.26	17	8	43.5
CRB391	24.88	23	1.67	26.17	19	2	13.69
CRB428	31.31	23	5	27.65	20	5	37.39
CRB475	30.23	20	3	26.8	16	3	22.36
G15003	26.91	19	5	24.63	14	7.5	32.41
CRB757	25.02	19	2.33	27.58	16	3	12.82
Roujol43	30.58	11.33	7	26.26	13	6	9.67
CRB96	28.38	18.67	4	24.23	20	5.33	24.46
CRB629	23.19	17	5	21.83	19.67	4.67	31.2
Roujol7	27.33	14	4	26.52	17	4.33	9.77
CRB73	26.71	23	5	28.1	20	6.33	24.95
Roujol29	35.66	13	6.33	28.25	16	6.67	23.38
Roujol31	37.1	18	9	27.51	18	7	42.67
CRB93	22.36	11	3	21.39	15	4.33	13.65
CRB403	27.65	17	6	29.09	17	7.33	20.09
CRB16	37.28	17	7	30.5	16	8
Roujol19	27.53	19	6	33.23	19	8.67	71.9
CRB47	30.81	17	5	30.84	17	5	11.73
Roujol1	24.35	14.67	3	27.44	17	5	6.39
CRB51	27.83	23.33	5.67	30.78	15	7	24.35
Roujol68	32.71	21	7	31.86	19	7.67	53.58
CRB65	24.97	15	4	32.28	18	5.33	8.36
Roujol11	27.2	13	6.67	27.61	17.5	7.5
CRB476	26.86	20	6.67	27.71	12	7.67	40.86
Roujol65	31.25	20	8	27.81	15	6.33	57.39
CRB454	22.6	21	5	27.73	17	7	60.29
Roujol9	33.77	15.33	8	29.31	17	7	39.23
G623	27.88	17	4	30.1	17	7
CRB22	34.26	19.5	9	34.26	19.5	9
Average	29.12180313	18.50320513	5.301282051	27.93638496	17.51602564	5.878205128	28.22167642
SD	3.94472862	4.719529073	1.782582904	2.94393851	3.372039913	1.838855434	17.07403756
min	20.55129313	11	1.666666667	21.39323701	12	1	6.393666667
max	37.28420168	33	9	34.2610323	33	9	85.729875
Coef. Variation	13.54561942	25.50654895	33.62550581	10.5380081	19.25117023	31.28260063	60.4997283
