## Supplementary material for "Detecting the genetic variants associated with key culinary traits in *Dioscorea alata*": Table S2

### Sheet: Table S2
Table S2. Selected genotypes for expression profiling of candidate genes for each trait under study
Taxa	Dry matter content_roujol	Cooking_time_roujol	Modability_roujol	Dry matter content_godet	Cooking_time_godet	Modability_godet	Hardness
CRB96	28.38	18.67	4	24.23	20	5.33	24.46
Roujol75	26.67	32	5.33	25.84	28	4.67	24.73
Roujol49	28.36	30	6	26.54	25	6.67	29.34
Roujol9	33.77	15.33	8	29.31	17	7	39.23
CRB47	30.81	17	5	30.84	17	5	11.73
Selected combinations for comparative transcriptomics
Cooking time	Roujol9 vs. Roujol49
DM	Roujol75 vs. Roujol9
